# Comparative connectomics of the descending and ascending neurons of the *Drosophila* nervous system: stereotypy and sexual dimorphism

**DOI:** 10.1101/2024.06.04.596633

**Authors:** Tomke Stürner, Paul Brooks, Laia Serratosa Capdevila, Billy J. Morris, Alexandre Javier, Siqi Fang, Marina Gkantia, Sebastian Cachero, Isabella R. Beckett, Andrew S. Champion, Ilina Moitra, Alana Richards, Finja Klemm, Leonie Kugel, Shigehiro Namiki, Han S.J. Cheong, Julie Kovalyak, Emily Tenshaw, Ruchi Parekh, Philipp Schlegel, Jasper S. Phelps, Brandon Mark, Sven Dorkenwald, Alexander S. Bates, Arie Matsliah, Szi-chieh Yu, Claire E. McKellar, Amy Sterling, Sebastian Seung, Mala Murthy, John Tuthill, Wei-Chung A. Lee, Gwyneth M. Card, Marta Costa, Gregory S.X.E. Jefferis, Katharina Eichler

## Abstract

In most complex nervous systems there is a clear anatomical separation between the nerve cord, which contains most of the final motor outputs necessary for behaviour, and the brain. In insects, the neck connective is both a physical and information bottleneck connecting the brain and the ventral nerve cord (VNC, spinal cord analogue) and comprises diverse populations of descending (DN), ascending (AN) and sensory ascending neurons, which are crucial for sensorimotor signalling and control.

Integrating three separate EM datasets, we now provide a complete connectomic description of the ascending and descending neurons of the female nervous system of *Drosophila* and compare them with neurons of the male nerve cord. Proofread neuronal reconstructions have been matched across hemispheres, datasets and sexes. Crucially, we have also matched 51% of DN cell types to light level data defining specific driver lines as well as classifying all ascending populations.

We use these results to reveal the general architecture, tracts, neuropil innervation and connectivity of neck connective neurons. We observe connected chains of descending and ascending neurons spanning the neck, which may subserve motor sequences. We provide a complete description of sexually dimorphic DN and AN populations, with detailed analysis of circuits implicated in sex-related behaviours, including female ovipositor extrusion (DNp13), male courtship (DNa12/aSP22) and song production (AN hemilineage 08B). Our work represents the first EM-level circuit analyses spanning the entire central nervous system of an adult animal.
