## Supplemental file 3 for "Comparative connectomics of the descending and ascending neurons of the *Drosophila* nervous system: stereotypy and sexual dimorphism"

### Sheet: FAFB_summed_by_lab
lab	total_edits	contributed_at_least_10Percent
CamConnectomics	59554	4782
Jefferis/Ariadne	17378	1199
Seung/Murthy	20601	680
Flywire/Philippines	10371	609
Seeds/Hampel	4516	343
Greg Jefferis lab	4390	314
Mala Murthy Lab, Sebastian Seung Lab	1989	147
Simpson	574	61
Wilson	1214	61
Jinseop Kim	552	45
Seung	221	20
Janelia Tracers	258	13
Murthy	130	13
Bidaye	219	12
Dacks	372	11
Jefferis	163	11
Reiser	137	11
Huetteroth	450	10
	138	8
Young-Joon Kim Lab	33	7
Eyewire	6940	6
Selcho	206	6
Kim	41	5
Von Reyn	79	4
Denise Garcia Lab	11	3
Scott	113	3
Bock	6	2
Dickson	9	2
Jinseop Kim Group	447	2
Borst	5	1
Jenny Read	5	1
Maimon	2	1
Anderson	10	0
Andrew Dacks Lab	5	0
Collman	1	0
Dickinson Lab	1	0
Janelia Tracers, Michael Reiser Lab	2	0
Ken Colodner Lab	12	0
Ribeiro	9	0
Wei Lee	32	0
Wei-Chung Lee Lab	3	0
Wernet	4	0
da Costa	4	0

### Sheet: FANC_new_totals_extra_affiliati
user_affiliation	n
Greg Jefferis Lab	59913
Andrew Dacks Lab	10998
Wei-Chung Lee Lab	7150
Greg Jefferis Lab (since 10/20), Seeds, Andrew (before 10/20)	4894
AelysiaJefferis	3235
Seeds Hampel Lab	3094
John Tuthill Lab	2256
Michael Dickinson Lab	1883
Julie Simpson Lab	1502
	1464
Brad Dickerson Lab	1236
Sweta Agrawal Lab	667
Eugenia Chiappe Lab	532
Richard Mann Lab	454
Richard Mann Lab, Rudy Behnia Lab	447
Haluk Lacin Lab	297
Salil Bidaye Lab	274
Pavan Ramdya Lab	136
Jan Ache Lab	98
Vikas Bhandawat Lab	63
zeta	48
Rachel Wilson Lab	24
Anmo Kim Lab	23
Collman	18
Matthew Clark Lab	11
Katie von Reyn Lab	9
Sung Soo Kim Lab	7
Sebastian Seung Lab	6
Cesar Mendes Lab	4
Salil Bidaye lab	4
